# Genome-wide selection inference at short tandem repeats

**DOI:** 10.1101/2022.05.12.491726

**Authors:** Bonnie Huang, Arun Durvasula, Nima Mousavi, Helyaneh Ziaei-Jam, Mikhail Maksimov, Kirk E. Lohmueller, Melissa Gymrek

## Abstract

Short tandem repeats (STRs) comprising repeated sequences of 1-6 bp are one of the largest sources of genetic variation in humans. STRs are known to contribute to a variety of disorders, including Mendelian diseases, complex traits, and cancer. Based on their functional importance, mutations at some STRs are likely to introduce negative effects on reproductive fitness over evolutionary time. We previously developed SISTR (Selection Inference at STRs), a population genetics framework to measure negative selection against individual STR alleles. Here, we extend SISTR to enable joint estimation of the distribution of selection coefficients across a set of STRs. This method (SISTR2) allows for more accurate analysis of a broader range of STRs, including loci with low mutation rates. We apply SISTR2 to explore the range of feasible mutation parameters and demonstrate substantial variation in mutation and selection parameters across different classes of STRs. Finally, we show that *de novo* STR mutations tend to confer a greater selective burden compared to standing STR variation in the population and measure the relative burden of STRs vs. single nucleotide variants in a typical genome. Overall, we anticipate that the evolutionary insights gained from this study will be important for future studies of variation at STRs and their role in evolution and disease.
