## Supplementary Tables for "Genome-wide selection inference at short tandem repeats"

### Sheet: Table S1
Supplementary Table 1: SISTR2 scores by functional annotation
Repeat unit length (bp)	Optimal allele length (rpt. units)	Functional category	Number of Loci	Estimated a	Estimated b	Estimated mean s
3	5	Coding	432	0.431599	0.0113957	0.0049184
3	6	Coding	170	0.130996	0.0008199	0.0001074
3	7	Coding	66	0.822505	0.0005298	0.0004357
3	8	Coding	33	0.25554	0.0011219	0.0002867
3	9	Coding	18	0.85268	0.0003914	0.0003337
3	10	Coding	11	0.93014	4.78e-05	4.44e-05
3	11	Coding	6	0.202037	0.0114415	0.0023116
3	12	Coding	4	0.864894	5.27e-05	4.56e-05
3	13	Coding	3	0.25718	0.0005039	0.0001296
3	5	Intron	1000	0.712502	5.01e-05	3.57e-05
3	6	Intron	1000	0.863465	7.8e-06	6.7e-06
3	7	Intron	1000	0.218957	1.85e-05	4.1e-06
3	8	Intron	1000	0.0062055	0.0002152	1.3e-06
3	9	Intron	597	0.826763	9.8e-06	8.1e-06
3	10	Intron	403	0.182391	4.6e-05	8.4e-06
3	11	Intron	276	0.532248	2.89e-05	1.54e-05
3	12	Intron	249	0.544786	0.0001011	5.51e-05
3	13	Intron	239	0.807525	0.0001183	9.55e-05
3	5	5'UTR	290	0.419494	2.92e-05	1.22e-05
3	6	5'UTR	133	0.329617	4.31e-05	1.42e-05
3	7	5'UTR	69	0.0889558	0.0001675	1.49e-05
3	8	5'UTR	48	0.250469	1.87e-05	4.7e-06
3	9	5'UTR	15	0.115815	0.0001444	1.67e-05
3	10	5'UTR	16	0.547403	4.1e-05	2.24e-05
3	11	5'UTR	6	0.406619	0.0001347	5.48e-05
3	12	5'UTR	8	0.553521	0.0001778	9.84e-05
3	13	5'UTR	3	0.663474	7.55e-05	5.01e-05
3	5	3'UTR	205	0.313121	7.32e-05	2.29e-05
3	6	3'UTR	94	0.318637	5.66e-05	1.81e-05
3	7	3'UTR	45	0.959449	2.48e-05	2.37e-05
3	8	3'UTR	23	0.58905	1.31e-05	7.7e-06
3	9	3'UTR	8	0.763172	2.08e-05	1.59e-05
3	10	3'UTR	14	0.798751	7.59e-05	6.06e-05
3	11	3'UTR	7	0.34389	5.28e-05	1.82e-05
3	12	3'UTR	2	0.076087	0.0011187	8.51e-05
3	13	3'UTR	3	0.391784	0.000155	6.07e-05
3	5	Promoter	883	0.766171	2.98e-05	2.28e-05
3	6	Promoter	370	0.168361	0.000198	3.33e-05
3	7	Promoter	161	0.468818	1.71e-05	8e-06
3	8	Promoter	92	0.687674	5.9e-06	4.1e-06
3	9	Promoter	60	0.461253	2.09e-05	9.6e-06
3	10	Promoter	44	0.824566	1.67e-05	1.38e-05
3	11	Promoter	28	0.0109851	0.0013907	1.53e-05
3	12	Promoter	30	0.939508	2.66e-05	2.5e-05
3	13	Promoter	20	0.837013	7.56e-05	6.33e-05
3	5	Intergenic	1000	0.0073685	0.0083799	6.17e-05
3	6	Intergenic	1000	0.883546	7.7e-06	6.8e-06
3	7	Intergenic	1000	0.815475	6.7e-06	5.5e-06
3	8	Intergenic	1000	0.791129	1.8e-06	1.5e-06
3	9	Intergenic	636	0.487597	1.63e-05	8e-06
3	10	Intergenic	473	0.389174	2.8e-05	1.09e-05
3	11	Intergenic	352	0.169183	8.65e-05	1.46e-05
3	12	Intergenic	312	0.82008	6.8e-05	5.57e-05
3	13	Intergenic	279	0.593152	0.0001672	9.92e-05

### Sheet: Table S2
Supplementary Table 2: SISTR2 scores by repeat unit/optimal allele
*KS Score is based on comparing simulated heterozygositites for loci under our inferred model to observed heterozygosities using a Kolmogorov-Smirnov test. The score gives the number of simulations (out of 100) for which the KS test returned p>0.05, indicating a good fit.
Optimal allele length (rpt. units)	Repeat unit	Number of Loci	Estimated a	Estimated b	Estimated mean s	KS Score*
11	AT	572	0.629653	6.14e-05	3.87e-05	95
12	AT	358	0.588218	3.17e-05	1.86e-05	19
13	AT	270	0.248703	0.0002044	5.08e-05	1
14	AT	214	0.895274	8.26e-05	7.4e-05	0
15	AT	112	0.253775	8.02e-05	2.04e-05	2
16	AT	83	0.812124	9.35e-05	7.59e-05	31
17	AT	44	0.635232	7.09e-05	4.5e-05	56
18	AT	23	0.0845467	0.0002004	1.69e-05	93
19	AT	16	0.97127	2.95e-05	2.87e-05	77
20	AT	5	0.57922	0.0002743	0.0001589	100
11	AG	436	0.873439	0.0006798	0.0005938	0
12	AG	311	0.223896	0.002888	0.0006466	96
13	AG	226	0.438484	0.0001898	8.32e-05	58
14	AG	195	0.0787858	0.0053019	0.0004177	100
15	AG	180	0.0185307	0.0008074	1.5e-05	62
16	AG	153	0.273858	4.82e-05	1.32e-05	100
17	AG	115	0.0361351	0.003711	0.0001341	89
18	AG	107	0.314174	6.34e-05	1.99e-05	95
19	AG	87	0.305755	9.16e-05	2.8e-05	95
20	AG	64	0.515064	9.6e-05	4.94e-05	100
11	AC	1000	0.0935982	0.0013493	0.0001263	76
12	AC	1000	0.0704712	0.0002003	1.41e-05	95
13	AC	1000	0.359223	0.0001424	5.12e-05	96
14	AC	1000	0.874429	6.03e-05	5.27e-05	65
15	AC	1000	0.879899	0.0002187	0.0001924	85
16	AC	1000	0.290755	0.0004035	0.0001173	94
17	AC	1000	0.548916	0.0009797	0.0005378	100
18	AC	1000	0.795865	0.0009854	0.0007843	79
19	AC	1000	0.931661	0.0012709	0.001184	2
20	AC	1000	0.63236	0.0018445	0.0011664	4
5	AAT	1000	0.255368	0.000992	0.0002533	0
6	AAT	1000	0.155239	3.46e-05	5.4e-06	0
7	AAT	1000	0.615251	5.9e-06	3.6e-06	0
8	AAT	897	0.101893	1.57e-05	1.6e-06	0
9	AAT	620	0.374597	1.99e-05	7.4e-06	0
10	AAT	478	0.0136259	0.0008006	1.09e-05	0
11	AAT	405	0.261992	6.94e-05	1.82e-05	0
12	AAT	361	0.51831	0.0001185	6.14e-05	0
13	AAT	396	0.696067	0.0001463	0.0001018	0
5	ATC	867	0.166567	0.0025705	0.0004282	0
6	ATC	389	0.946798	0.0002003	0.0001896	0
7	ATC	179	0.871484	9.8e-06	8.5e-06	15
8	ATC	110	0.586023	9.7e-06	5.7e-06	99
9	ATC	65	0.219828	6.03e-05	1.32e-05	98
10	ATC	59	0.828507	4.39e-05	3.63e-05	100
11	ATC	47	0.789733	2.42e-05	1.91e-05	100
12	ATC	49	0.624295	6.65e-05	4.15e-05	53
13	ATC	34	0.232744	0.0003691	8.59e-05	99
5	AAG	844	0.726078	8.7e-06	6.3e-06	50
6	AAG	270	0.238875	2.45e-05	5.8e-06	26
7	AAG	117	0.279127	4.03e-05	1.13e-05	0
8	AAG	46	0.423196	1.33e-05	5.6e-06	35
9	AAG	13	0.264912	6.41e-05	1.7e-05	78
10	AAG	6	0.913221	2.76e-05	2.52e-05	77
11	AAG	3	0.996587	2.49e-05	2.48e-05	100
12	AAG	4	0.830085	3.63e-05	3.01e-05	74
13	AAG	2	0.417995	0.0001871	7.82e-05	100
5	AGG	1000	0.429471	0.0008544	0.0003669	0
6	AGG	349	0.79684	2.85e-05	2.27e-05	0
7	AGG	112	0.180567	9.33e-05	1.68e-05	80
8	AGG	65	0.552104	1.74e-05	9.6e-06	100
9	AGG	27	0.0459333	0.0005946	2.73e-05	100
10	AGG	16	0.484583	5.85e-05	2.83e-05	99
11	AGG	4	0.0598948	0.0004656	2.79e-05	94
12	AGG	9	0.46232	9.99e-05	4.62e-05	97
13	AGG	4	0.941239	5.35e-05	5.03e-05	82
5	AGC	962	0.42602	0.0036433	0.0015521	0
6	AGC	351	0.601625	0.000133	8e-05	0
7	AGC	185	0.533171	3.21e-05	1.71e-05	22
8	AGC	86	0.376943	5.96e-05	2.25e-05	47
9	AGC	32	0.447396	3.65e-05	1.63e-05	98
10	AGC	34	0.0518036	0.0004113	2.13e-05	100
11	AGC	12	0.040708	0.0008292	3.38e-05	99
12	AGC	8	0.180508	0.0008048	0.0001453	100
13	AGC	6	0.884973	5.22e-05	4.62e-05	100
5	CCG	515	0.0710863	0.0001606	1.14e-05	69
6	CCG	255	0.110068	0.0001191	1.31e-05	0
7	CCG	115	0.214811	5.84e-05	1.26e-05	4
8	CCG	66	0.550893	8.4e-06	4.6e-06	20
9	CCG	36	0.737707	2.99e-05	2.21e-05	99
10	CCG	22	0.794995	3.16e-05	2.51e-05	97
11	CCG	10	0.204411	9.88e-05	2.02e-05	99
12	CCG	13	0.117589	0.0002614	3.07e-05	96
13	CCG	1	0.500895	0.0002125	0.0001065	100
5	AAC	1000	0.0753629	5.08e-05	3.8e-06	35
6	AAC	1000	0.200227	2.29e-05	4.6e-06	0
7	AAC	1000	0.230708	1.82e-05	4.2e-06	0
8	AAC	806	0.927813	1.6e-06	1.5e-06	1
9	AAC	442	0.266378	2.6e-05	6.9e-06	12
10	AAC	276	0.0703417	0.0001513	1.06e-05	5
11	AAC	156	0.427562	3.75e-05	1.6e-05	25
12	AAC	127	0.843301	5.28e-05	4.45e-05	4
13	AAC	77	0.941977	7.22e-05	6.8e-05	99
5	ACC	913	0.393737	0.0028017	0.0011031	0
6	ACC	297	0.48077	0.0001915	9.21e-05	0
7	ACC	123	0.170126	0.0013575	0.0002309	2
8	ACC	54	0.63671	0.0004675	0.0002977	36
9	ACC	36	0.20436	0.0003713	7.59e-05	96
10	ACC	19	0.917454	6.65e-05	6.1e-05	100
11	ACC	8	0.402173	7.87e-05	3.17e-05	100
12	ACC	2	0.48315	0.0004585	0.0002215	100
13	ACC	2	0.54564	0.0002575	0.0001405	100
7	AAAT	1000	0.088701	0.0484698	0.0042993	83
8	AAAT	1000	0.123357	0.000554	6.83e-05	100
9	AAAT	1000	0.936291	0.0037762	0.0035356	37
10	AAAT	1000	0.986593	0.0038044	0.0037534	22
7	AATC	100	0.357727	0.00402	0.0014381	26
8	AATC	41	0.163545	0.0013926	0.0002278	96
9	AATC	14	0.0371904	0.0040048	0.0001489	99
10	AATC	2	0.856622	0.000182	0.0001559	100
7	AATG	358	0.0867726	0.03681	0.0031941	68
8	AATG	165	0.633139	0.0002601	0.0001647	80
9	AATG	112	0.42006	0.0032035	0.0013456	100
10	AATG	54	0.897783	0.0031242	0.0028049	99
7	ATCC	45	0.339285	0.0037502	0.0012724	99
8	ATCC	32	0.857763	1.65e-05	1.41e-05	98
9	ATCC	41	0.309031	0.0023841	0.0007367	100
10	ATCC	50	0.556581	0.0106029	0.0059014	79
7	AAAG	76	0.456458	5.97e-05	2.73e-05	98
8	AAAG	22	0.499268	6.94e-05	3.46e-05	25
9	AAAG	12	0.190392	0.0001995	3.8e-05	75
10	AAAG	10	0.585071	4.93e-05	2.88e-05	60
7	AAGG	48	0.141736	0.003364	0.0004768	100
8	AAGG	23	0.963437	2.54e-05	2.45e-05	19
9	AAGG	28	0.376939	8.33e-05	3.14e-05	94
10	AAGG	30	0.903505	3.43e-05	3.1e-05	37
7	AGAT	93	0.82886	1.07e-05	8.8e-06	2
8	AGAT	66	0.684431	7.24e-05	4.96e-05	0
9	AGAT	82	0.591509	0.0001055	6.24e-05	2
10	AGAT	177	0.976661	8.24e-05	8.04e-05	98
7	AAAC	1000	0.151201	0.0050953	0.0007704	4
8	AAAC	527	0.954427	0.0004059	0.0003874	93
9	AAAC	194	0.769823	0.0014165	0.0010904	90
10	AAAC	48	0.893882	0.0024388	0.00218	93
7	ACAT	70	0.156209	0.0304565	0.0047576	100
8	ACAT	46	0.177973	0.0035083	0.0006244	95
9	ACAT	39	0.723602	0.0054058	0.0039116	99
10	ACAT	40	0.99586	0.0024748	0.0024645	89

### Sheet: Table S3
Supplementary Table 3: Genome-wide burden of STR mutations
Repeat unit	Modal allele	Number of Loci	Mean s	Mutation rate	Total burden
AAAC	9	194	0.00121162	0.000501187	0.000235612
AAAC	10	48	0.00242222	0.001	0.000232533
AAAC	7	1376	0.000856016	6.30957e-05	0.000148638
AAAC	8	527	0.000430446	0.000177828	8.06789e-05
AAAG	7	76	3.02783e-05	0.0001	4.6023e-07
AAAG	10	10	3.20489e-05	0.000562341	3.60448e-07
AAAG	9	12	4.22036e-05	0.000316228	3.20303e-07
AAAG	8	22	3.84991e-05	0.000177828	3.01234e-07
AAAT	10	1647	0.00417044	0.001	0.0137374
AAAT	9	1081	0.00392847	0.001	0.00849335
AAAT	7	1913	0.00477701	0.000151356	0.00276631
AAAT	8	1209	7.59331e-05	0.000398107	7.30949e-05
AAC	13	77	7.55675e-05	0.000251189	2.92318e-06
AAC	12	127	4.94737e-05	0.000125893	1.58201e-06
AAC	11	156	1.78151e-05	6.30957e-05	3.50705e-07
AAC	10	276	1.18252e-05	3.16228e-05	2.06418e-07
AAC	9	442	7.69536e-06	1.58489e-05	1.07815e-07
AAC	6	3052	5.09452e-06	1.99526e-06	6.20465e-08
AAC	7	1571	4.66541e-06	3.98107e-06	5.83574e-08
AAC	5	6431	4.25284e-06	1e-06	5.47e-08
AAC	8	806	1.64944e-06	7.94328e-06	2.11204e-08
AAG	13	2	8.68964e-05	0.000251189	8.73096e-08
AAG	12	4	3.34801e-05	0.000125893	3.37192e-08
AAG	5	844	7.01714e-06	1e-06	1.18449e-08
AAG	7	117	1.24987e-05	3.98107e-06	1.16434e-08
AAG	10	6	2.80055e-05	3.16228e-05	1.06273e-08
AAG	11	3	2.75723e-05	6.30957e-05	1.04381e-08
AAG	9	13	1.88676e-05	1.58489e-05	7.77481e-09
AAG	6	270	6.50252e-06	1.99526e-06	7.00609e-09
AAG	8	46	6.2539e-06	7.94328e-06	4.57023e-09
AAGG	7	48	0.000529775	0.0001	5.08584e-06
AAGG	10	30	3.44336e-05	0.000562341	1.16181e-06
AAGG	9	28	3.48878e-05	0.000316228	6.17819e-07
AAGG	8	23	2.71903e-05	0.000177828	2.22419e-07
AAT	13	396	0.00011315	0.000251189	2.25101e-05
AAT	12	361	6.82442e-05	0.000125893	6.20302e-06
AAT	5	7638	0.000281407	1e-06	4.29878e-06
AAT	11	405	2.02025e-05	6.30957e-05	1.0325e-06
AAT	10	478	1.2121e-05	3.16228e-05	3.66434e-07
AAT	9	620	8.28275e-06	1.58489e-05	1.62778e-07
AAT	6	3654	5.9679e-06	1.99526e-06	8.70202e-08
AAT	7	1841	4.0333e-06	3.98107e-06	5.91214e-08
AAT	8	897	1.77746e-06	7.94328e-06	2.53293e-08
AATC	7	100	0.00159784	6.30957e-05	2.01634e-05
AATC	8	41	0.000253058	0.000177828	3.69007e-06
AATC	9	14	0.000165489	0.000501187	2.32235e-06
AATC	10	2	0.000173228	0.001	6.92912e-07
AATG	10	54	0.00311651	0.001	0.000336583
AATG	9	112	0.00149518	0.000501187	0.000167858
AATG	7	358	0.00354899	6.30957e-05	0.000160331
AATG	8	165	0.000182977	0.000177828	1.07377e-05
AC	19	2316	0.00197341	0.000891251	0.00814679
AC	20	2082	0.00194398	0.001	0.00809473
AC	18	2401	0.00130707	0.000630957	0.00396025
AC	17	2420	0.000896286	0.000446684	0.00193773
AC	15	2340	0.000320719	0.000223872	0.000336024
AC	16	2445	0.000195532	0.000316228	0.000302361
AC	14	2177	8.78776e-05	0.000158489	6.0641e-05
AC	11	1996	0.000210409	5.62341e-05	4.72341e-05
AC	13	2128	8.52496e-05	0.000112202	4.07093e-05
AC	12	2008	2.35219e-05	7.94328e-05	7.50353e-06
ACAT	9	39	0.00434627	0.001	0.000339009
ACAT	10	40	0.00273839	0.001	0.000219072
ACAT	7	70	0.00528619	0.000151356	0.000112014
ACAT	8	46	0.000693757	0.000398107	2.54095e-05
ACC	5	913	0.00122542	1e-06	2.23762e-06
ACC	8	54	0.000330735	7.94328e-06	2.83729e-07
ACC	7	123	0.000256605	3.98107e-06	2.51305e-07
ACC	13	2	0.000156114	0.000251189	1.56856e-07
ACC	12	2	0.000246138	0.000125893	1.23948e-07
ACC	6	297	0.000102294	1.99526e-06	1.21238e-07
ACC	9	36	8.43098e-05	1.58489e-05	9.62079e-08
ACC	10	19	6.77897e-05	3.16228e-05	8.14605e-08
ACC	11	8	3.51678e-05	6.30957e-05	3.5503e-08
AG	12	311	0.00107752	7.94328e-05	5.32371e-05
AG	11	436	0.000989243	5.62341e-05	4.85087e-05
AG	14	195	0.00069617	0.000158489	4.30309e-05
AG	17	115	0.000223495	0.000446684	2.29613e-05
AG	20	64	8.24101e-05	0.001	1.05485e-05
AG	19	87	4.66786e-05	0.000891251	7.23881e-06
AG	13	226	0.000138697	0.000112202	7.03407e-06
AG	18	107	3.31977e-05	0.000630957	4.48251e-06
AG	16	153	2.19998e-05	0.000316228	2.12883e-06
AG	15	180	2.49358e-05	0.000223872	2.00968e-06
AGAT	10	177	8.94188e-05	0.000562341	1.78005e-05
AGAT	9	82	6.9338e-05	0.000316228	3.59596e-06
AGAT	8	66	5.50586e-05	0.000177828	1.29241e-06
AGAT	7	93	9.8542e-06	0.0001	1.83288e-07
AGC	5	962	0.00172418	1e-06	3.31732e-06
AGC	12	8	0.000161415	0.000125893	3.25134e-07
AGC	13	6	5.13284e-05	0.000251189	1.54717e-07
AGC	6	351	8.89044e-05	1.99526e-06	1.24526e-07
AGC	11	12	3.75056e-05	6.30957e-05	5.67947e-08
AGC	10	34	2.36742e-05	3.16228e-05	5.09079e-08
AGC	8	86	2.4962e-05	7.94328e-06	3.41042e-08
AGC	7	185	1.90164e-05	3.98107e-06	2.8011e-08
AGC	9	32	1.81444e-05	1.58489e-05	1.84044e-08
AGG	5	1283	0.000407618	1e-06	1.04595e-06
AGG	12	9	5.13175e-05	0.000125893	1.16289e-07
AGG	13	4	5.59514e-05	0.000251189	1.12435e-07
AGG	6	349	2.52326e-05	1.99526e-06	3.51413e-08
AGG	10	16	3.14979e-05	3.16228e-05	3.18736e-08
AGG	9	27	3.03466e-05	1.58489e-05	2.59719e-08
AGG	7	112	1.87188e-05	3.98107e-06	1.66927e-08
AGG	11	4	3.09856e-05	6.30957e-05	1.56405e-08
AGG	8	65	1.0674e-05	7.94328e-06	1.10223e-08
AT	14	214	0.000123246	0.000301995	1.593e-05
AT	16	83	0.000126555	0.000562341	1.18138e-05
AT	13	270	8.47188e-05	0.000221309	1.01245e-05
AT	11	572	6.44108e-05	0.00011885	8.7576e-06
AT	17	44	7.50631e-05	0.000767361	5.06885e-06
AT	12	358	3.10726e-05	0.000162181	3.6082e-06
AT	15	112	3.39209e-05	0.000412098	3.13123e-06
AT	20	5	0.0002648	0.001	2.648e-06
AT	19	16	4.77541e-05	0.001	1.52813e-06
AT	18	23	2.82386e-05	0.001	1.29897e-06
ATC	13	34	9.54511e-05	0.000251189	1.63038e-06
ATC	5	867	0.000475623	1e-06	8.24731e-07
ATC	12	49	4.61285e-05	0.000125893	5.69109e-07
ATC	6	389	0.000210709	1.99526e-06	3.27087e-07
ATC	10	59	4.04127e-05	3.16228e-05	1.508e-07
ATC	11	47	2.1235e-05	6.30957e-05	1.25945e-07
ATC	9	65	1.47285e-05	1.58489e-05	3.0346e-08
ATC	7	179	9.48946e-06	3.98107e-06	1.35246e-08
ATC	8	110	6.31602e-06	7.94328e-06	1.10374e-08
ATCC	10	50	0.00655708	0.001	0.000655708
ATCC	9	41	0.000818622	0.000501187	3.36432e-05
ATCC	7	45	0.00141376	6.30957e-05	8.0282e-06
ATCC	8	32	1.57256e-05	0.000177828	1.78973e-07
CCG	12	13	3.41531e-05	0.000125893	1.1179e-07
CCG	13	1	0.000118267	0.000251189	5.94145e-08
CCG	10	22	2.79132e-05	3.16228e-05	3.88384e-08
CCG	11	10	2.24398e-05	6.30957e-05	2.83171e-08
CCG	9	36	2.45083e-05	1.58489e-05	2.7967e-08
CCG	6	255	1.45653e-05	1.99526e-06	1.48214e-08
CCG	5	515	1.2682e-05	1e-06	1.30625e-08
CCG	7	115	1.39388e-05	3.98107e-06	1.2763e-08
CCG	8	66	5.14166e-06	7.94328e-06	5.3911e-09

### Sheet: Table S4
Supplementary Table 4: Fitness effects of de novo SNVs
Mutation Type	Mean s	Mutation rate per bp	Target size	Number mutations per genome	Burden
Nonsynonymous	0.00657416	1.5e-08	18614771	0.558443	0.0036713
Conserved noncoding	0.00056171	1.1e-08	115600000	2.5432	0.00142854
Noncoding (10% of genome under selection)	0.00056171	1.1e-08	231200000	5.0864	0.00285708
Noncoding (20% of genome under selection)	0.00056171	1.1e-08	462400000	10.1728	0.00571416
Noncoding (30% of genome under selection)	0.00056171	1.1e-08	693600000	15.2592	0.00857125

### Sheet: Table S5
Supplementary Table 5: Fitness effects of inherited STR alleles
Exclude loci with poor fit (KS Score<50)
Individual	Number variant alleles	Total number of alleles considered	Additive fitness	Mean s per variant allele
NA12864	21286	53410	8.84	0.000415296
NA10865	21397	53476	8.81	0.00041174
NA10845	21526	53468	8.79	0.000408343
Mean	21403	53451.3	8.81333	0.000411793

### Sheet: Table S6
Supplementary Table 6: Fitness effects of inherited SNVs
Mutation Type	Total number of variants	Total number of derived (non-modal) alleles	Mean fitness burden	Mean s (heterozygote)	Mean s (homozygote)
Nonsynonymous	16646.3	23714	-20.3913	0.0023	0.0002
Conserved noncoding (CADD>15)	71311.7	97648.7	-6.68225	0.000164	2.64e-05
Conserved noncoding (CADD>10)	248212	342949	-23.6208	0.000164	2.64e-05
Conserved noncoding (CADD>5)	1.13334e+06	1.55705e+06	-106.859	0.000164	2.64e-05
